# HCF1 orchestrates O-GlcNAcylation and affinity-dependent transcription through extended molecular determinants and register-shifted binding

**DOI:** 10.64898/2026.03.19.712392

**Authors:** Mihkel Örd, Sydney A. Porto, Amelia Barclay, Mingxuan Jiang, Liz Kogan, Michelle Leiser, Pau Creixell

## Abstract

We recently identified Host Cell Factor 1 (HCF1), a transcriptional co-regulator discovered more than thirty years ago, as a cancer dependency. To further understand its molecular functions and expand its known interactome, here, we screened a proteome-wide library of candidate HCF1 binding peptides and identified previously uncharacterized canonical and non-canonical HCF1-binding partners. Through deep mutational scanning (DMS) screening, we uncovered an extended set of molecular determinants of binding and show how mutations outside its previously established interacting residues impact binding affinity. Next, we uncover non-canonical HCF1 binders with an extended register-shifted two-amino acid sequence between their “anchor” histidine and tyrosine amino-acid residues, which we show critically contributes, in an affinity-dependent manner, to the downstream transcriptional activity of IRF1. Our data also shows that HCF1 promotes O-GlcNAcylation of the majority of its transcriptional binders. Overall, our results significantly expand the number and diversity of HCF1 binders and propose an enhanced mechanistic understanding of how HCF1 orchestrates transcription and O-GlcNAcylation.
