## Supplementary Table 5 for "HCF1 orchestrates O-GlcNAcylation and affinity-dependent transcription through extended molecular determinants and register-shifted binding"

### Sheet: Table_S5_OGlcNAc_loss_string_GO
#category	term ID	term description	observed gene count	background gene count	strength	signal	false discovery rate	matching proteins in your network (IDs)	matching proteins in your network (labels)
COMPARTMENTS	GOCC:0048188	Set1C/COMPASS complex	8	12	2.53	5.11	6.15e-15	9606.ENSP00000040738,9606.ENSP00000262519,9606.ENSP00000264515,9606.ENSP00000296490,9606.ENSP00000340896,9606.ENSP00000345837,9606.ENSP00000351446,9606.ENSP00000390475	BOD1L1,SETD1A,RBBP5,WDR82,ASH2L,DPY30,WDR5,CXXC1
COMPARTMENTS	GOCC:0035097	Histone methyltransferase complex	12	70	1.94	4.78	9.38e-17	9606.ENSP00000040738,9606.ENSP00000262519,9606.ENSP00000264515,9606.ENSP00000296490,9606.ENSP00000340896,9606.ENSP00000345837,9606.ENSP00000351446,9606.ENSP00000363124,9606.ENSP00000384048,9606.ENSP00000387393,9606.ENSP00000390475,9606.ENSP00000436786	BOD1L1,SETD1A,RBBP5,WDR82,ASH2L,DPY30,WDR5,PHF20,PAXIP1,KANSL1,CXXC1,KMT2A
COMPARTMENTS	GOCC:0044545	NSL complex	6	10	2.48	3.65	9.47e-11	9606.ENSP00000351446,9606.ENSP00000363124,9606.ENSP00000378784,9606.ENSP00000387393,9606.ENSP00000396749,9606.ENSP00000415436	WDR5,PHF20,PHF20L1,KANSL1,KANSL3,KANSL2
COMPARTMENTS	GOCC:0071339	MLL1 complex	7	30	2.07	3.36	1.26e-10	9606.ENSP00000264515,9606.ENSP00000340896,9606.ENSP00000345837,9606.ENSP00000351446,9606.ENSP00000363124,9606.ENSP00000387393,9606.ENSP00000436786	RBBP5,ASH2L,DPY30,WDR5,PHF20,KANSL1,KMT2A
COMPARTMENTS	GOCC:0044666	MLL3/4 complex	5	12	2.32	2.78	2.15e-08	9606.ENSP00000264515,9606.ENSP00000340896,9606.ENSP00000345837,9606.ENSP00000351446,9606.ENSP00000384048	RBBP5,ASH2L,DPY30,WDR5,PAXIP1
COMPARTMENTS	GOCC:0035517	PR-DUB complex	3	4	2.58	1.74	2.38e-05	9606.ENSP00000364839,9606.ENSP00000383920,9606.ENSP00000417132	ASXL1,ASXL2,BAP1
COMPARTMENTS	GOCC:0005654	Nucleoplasm	22	1146	0.99	1.68	6.15e-15	9606.ENSP00000040738,9606.ENSP00000262519,9606.ENSP00000264515,9606.ENSP00000296490,9606.ENSP00000312379,9606.ENSP00000312649,9606.ENSP00000325690,9606.ENSP00000340896,9606.ENSP00000342136,9606.ENSP00000345837,9606.ENSP00000351446,9606.ENSP00000363124,9606.ENSP00000364839,9606.ENSP00000374529,9606.ENSP00000378784,9606.ENSP00000384048,9606.ENSP00000387393,9606.ENSP00000390475,9606.ENSP00000396749,…	BOD1L1,SETD1A,RBBP5,WDR82,KMT2E,PPARGC1B,CARM1,ASH2L,CREB3,DPY30,WDR5,PHF20,ASXL1,CCNK,PHF20L1,PAXIP1,KANSL1,CXXC1,KANSL3,KANSL2,DDX46,KMT2A
COMPARTMENTS	GOCC:1990234	Transferase complex	17	892	0.98	1.48	9.47e-11	9606.ENSP00000040738,9606.ENSP00000262519,9606.ENSP00000264515,9606.ENSP00000296490,9606.ENSP00000340896,9606.ENSP00000345837,9606.ENSP00000351446,9606.ENSP00000363124,9606.ENSP00000364839,9606.ENSP00000374529,9606.ENSP00000378784,9606.ENSP00000384048,9606.ENSP00000387393,9606.ENSP00000390475,9606.ENSP00000396749,9606.ENSP00000415436,9606.ENSP00000436786	BOD1L1,SETD1A,RBBP5,WDR82,ASH2L,DPY30,WDR5,PHF20,ASXL1,CCNK,PHF20L1,PAXIP1,KANSL1,CXXC1,KANSL3,KANSL2,KMT2A
COMPARTMENTS	GOCC:0031981	Nuclear lumen	26	1850	0.85	1.35	4.15e-15	9606.ENSP00000040738,9606.ENSP00000262519,9606.ENSP00000264515,9606.ENSP00000296490,9606.ENSP00000312379,9606.ENSP00000312649,9606.ENSP00000325690,9606.ENSP00000326603,9606.ENSP00000327197,9606.ENSP00000340896,9606.ENSP00000342136,9606.ENSP00000345837,9606.ENSP00000351446,9606.ENSP00000355388,9606.ENSP00000363124,9606.ENSP00000364839,9606.ENSP00000374529,9606.ENSP00000378165,9606.ENSP00000378784,…	BOD1L1,SETD1A,RBBP5,WDR82,KMT2E,PPARGC1B,CARM1,SMCHD1,SENP5,ASH2L,CREB3,DPY30,WDR5,MPHOSPH8,PHF20,ASXL1,CCNK,ZNF207,PHF20L1,PAXIP1,KANSL1,CXXC1,KANSL3,KANSL2,DDX46,KMT2A
COMPARTMENTS	GOCC:1902494	Catalytic complex	18	1710	0.73	0.89	1.18e-07	9606.ENSP00000040738,9606.ENSP00000262519,9606.ENSP00000264515,9606.ENSP00000296490,9606.ENSP00000312379,9606.ENSP00000340896,9606.ENSP00000345837,9606.ENSP00000351446,9606.ENSP00000363124,9606.ENSP00000364839,9606.ENSP00000374529,9606.ENSP00000378784,9606.ENSP00000384048,9606.ENSP00000387393,9606.ENSP00000390475,9606.ENSP00000396749,9606.ENSP00000415436,9606.ENSP00000436786	BOD1L1,SETD1A,RBBP5,WDR82,KMT2E,ASH2L,DPY30,WDR5,PHF20,ASXL1,CCNK,PHF20L1,PAXIP1,KANSL1,CXXC1,KANSL3,KANSL2,KMT2A
COMPARTMENTS	GOCC:0005634	Nucleus	36	4787	0.58	0.82	3.94e-16	9606.ENSP00000040738,9606.ENSP00000262519,9606.ENSP00000264515,9606.ENSP00000266070,9606.ENSP00000278070,9606.ENSP00000296490,9606.ENSP00000304689,9606.ENSP00000312379,9606.ENSP00000312649,9606.ENSP00000325690,9606.ENSP00000326603,9606.ENSP00000327197,9606.ENSP00000328426,9606.ENSP00000340896,9606.ENSP00000342136,9606.ENSP00000343633,9606.ENSP00000345837,9606.ENSP00000351446,9606.ENSP00000355388,…	BOD1L1,SETD1A,RBBP5,DIDO1,PPRC1,WDR82,THAP11,KMT2E,PPARGC1B,CARM1,SMCHD1,SENP5,TASOR2,ASH2L,CREB3,FOXN2,DPY30,WDR5,MPHOSPH8,BUB3,PHF20,ASXL1,CCNK,ZNF207,PHF20L1,PPHLN1,ASXL2,PAXIP1,MBD5,KANSL1,CXXC1,KANSL3,KANSL2,DDX46,BAP1,KMT2A
COMPARTMENTS	GOCC:0034967	Set3 complex	2	11	1.96	0.61	0.0232	9606.ENSP00000262519,9606.ENSP00000312379	SETD1A,KMT2E
COMPARTMENTS	GOCC:0005694	Chromosome	9	951	0.68	0.49	0.0071	9606.ENSP00000040738,9606.ENSP00000262519,9606.ENSP00000296490,9606.ENSP00000312379,9606.ENSP00000326603,9606.ENSP00000355388,9606.ENSP00000357858,9606.ENSP00000378165,9606.ENSP00000386049	BOD1L1,SETD1A,WDR82,KMT2E,SMCHD1,MPHOSPH8,BUB3,ZNF207,MBD5
COMPARTMENTS	GOCC:0032991	Protein-containing complex	24	5325	0.36	0.39	0.0006	9606.ENSP00000040738,9606.ENSP00000262519,9606.ENSP00000264515,9606.ENSP00000296490,9606.ENSP00000312379,9606.ENSP00000312649,9606.ENSP00000340896,9606.ENSP00000345837,9606.ENSP00000351446,9606.ENSP00000355388,9606.ENSP00000357858,9606.ENSP00000363124,9606.ENSP00000364839,9606.ENSP00000374529,9606.ENSP00000378784,9606.ENSP00000383920,9606.ENSP00000384048,9606.ENSP00000387393,9606.ENSP00000390475,…	BOD1L1,SETD1A,RBBP5,WDR82,KMT2E,PPARGC1B,ASH2L,DPY30,WDR5,MPHOSPH8,BUB3,PHF20,ASXL1,CCNK,PHF20L1,ASXL2,PAXIP1,KANSL1,CXXC1,KANSL3,KANSL2,DDX46,BAP1,KMT2A
GO Component	GO:0048188	Set1C/COMPASS complex	8	15	2.43	4.88	1.77e-14	9606.ENSP00000040738,9606.ENSP00000262519,9606.ENSP00000264515,9606.ENSP00000296490,9606.ENSP00000340896,9606.ENSP00000345837,9606.ENSP00000351446,9606.ENSP00000390475	BOD1L1,SETD1A,RBBP5,WDR82,ASH2L,DPY30,WDR5,CXXC1
GO Component	GO:0035097	Histone methyltransferase complex	12	69	1.94	4.83	7.13e-17	9606.ENSP00000040738,9606.ENSP00000262519,9606.ENSP00000264515,9606.ENSP00000296490,9606.ENSP00000340896,9606.ENSP00000345837,9606.ENSP00000351446,9606.ENSP00000363124,9606.ENSP00000384048,9606.ENSP00000387393,9606.ENSP00000390475,9606.ENSP00000436786	BOD1L1,SETD1A,RBBP5,WDR82,ASH2L,DPY30,WDR5,PHF20,PAXIP1,KANSL1,CXXC1,KMT2A
GO Component	GO:0044545	NSL complex	6	11	2.44	3.64	9.01e-11	9606.ENSP00000351446,9606.ENSP00000363124,9606.ENSP00000378784,9606.ENSP00000387393,9606.ENSP00000396749,9606.ENSP00000415436	WDR5,PHF20,PHF20L1,KANSL1,KANSL3,KANSL2
GO Component	GO:0071339	MLL1 complex	7	33	2.03	3.26	2.02e-10	9606.ENSP00000264515,9606.ENSP00000340896,9606.ENSP00000345837,9606.ENSP00000351446,9606.ENSP00000363124,9606.ENSP00000387393,9606.ENSP00000436786	RBBP5,ASH2L,DPY30,WDR5,PHF20,KANSL1,KMT2A
GO Component	GO:0044666	MLL3/4 complex	5	14	2.26	2.68	3.59e-08	9606.ENSP00000264515,9606.ENSP00000340896,9606.ENSP00000345837,9606.ENSP00000351446,9606.ENSP00000384048	RBBP5,ASH2L,DPY30,WDR5,PAXIP1
GO Component	GO:0035517	PR-DUB complex	3	4	2.58	1.74	2.31e-05	9606.ENSP00000364839,9606.ENSP00000383920,9606.ENSP00000417132	ASXL1,ASXL2,BAP1
GO Component	GO:0140513	Nuclear protein-containing complex	24	1290	0.97	1.68	4.58e-16	9606.ENSP00000040738,9606.ENSP00000262519,9606.ENSP00000264515,9606.ENSP00000296490,9606.ENSP00000312379,9606.ENSP00000312649,9606.ENSP00000340896,9606.ENSP00000342136,9606.ENSP00000345837,9606.ENSP00000351446,9606.ENSP00000357858,9606.ENSP00000363124,9606.ENSP00000364839,9606.ENSP00000374529,9606.ENSP00000378784,9606.ENSP00000383920,9606.ENSP00000384048,9606.ENSP00000387393,9606.ENSP00000390475,…	BOD1L1,SETD1A,RBBP5,WDR82,KMT2E,PPARGC1B,ASH2L,CREB3,DPY30,WDR5,BUB3,PHF20,ASXL1,CCNK,PHF20L1,ASXL2,PAXIP1,KANSL1,CXXC1,KANSL3,KANSL2,DDX46,BAP1,KMT2A
GO Component	GO:1990234	Transferase complex	16	847	0.98	1.44	3.33e-10	9606.ENSP00000040738,9606.ENSP00000262519,9606.ENSP00000264515,9606.ENSP00000296490,9606.ENSP00000340896,9606.ENSP00000345837,9606.ENSP00000351446,9606.ENSP00000363124,9606.ENSP00000374529,9606.ENSP00000378784,9606.ENSP00000384048,9606.ENSP00000387393,9606.ENSP00000390475,9606.ENSP00000396749,9606.ENSP00000415436,9606.ENSP00000436786	BOD1L1,SETD1A,RBBP5,WDR82,ASH2L,DPY30,WDR5,PHF20,CCNK,PHF20L1,PAXIP1,KANSL1,CXXC1,KANSL3,KANSL2,KMT2A
GO Component	GO:1902494	Catalytic complex	17	1539	0.75	0.91	1.85e-07	9606.ENSP00000040738,9606.ENSP00000262519,9606.ENSP00000264515,9606.ENSP00000296490,9606.ENSP00000312379,9606.ENSP00000340896,9606.ENSP00000345837,9606.ENSP00000351446,9606.ENSP00000363124,9606.ENSP00000374529,9606.ENSP00000378784,9606.ENSP00000384048,9606.ENSP00000387393,9606.ENSP00000390475,9606.ENSP00000396749,9606.ENSP00000415436,9606.ENSP00000436786	BOD1L1,SETD1A,RBBP5,WDR82,KMT2E,ASH2L,DPY30,WDR5,PHF20,CCNK,PHF20L1,PAXIP1,KANSL1,CXXC1,KANSL3,KANSL2,KMT2A
GO Component	GO:0005654	Nucleoplasm	34	4169	0.61	0.88	1.07e-15	9606.ENSP00000040738,9606.ENSP00000262519,9606.ENSP00000264515,9606.ENSP00000278070,9606.ENSP00000296490,9606.ENSP00000304689,9606.ENSP00000312379,9606.ENSP00000312649,9606.ENSP00000325690,9606.ENSP00000327197,9606.ENSP00000328426,9606.ENSP00000340896,9606.ENSP00000342136,9606.ENSP00000343633,9606.ENSP00000345837,9606.ENSP00000351446,9606.ENSP00000355388,9606.ENSP00000357858,9606.ENSP00000363124,…	BOD1L1,SETD1A,RBBP5,PPRC1,WDR82,THAP11,KMT2E,PPARGC1B,CARM1,SENP5,TASOR2,ASH2L,CREB3,FOXN2,DPY30,WDR5,MPHOSPH8,BUB3,PHF20,ASXL1,CCNK,ZNF207,PHF20L1,PPHLN1,ASXL2,PAXIP1,MBD5,KANSL1,CXXC1,KANSL3,KANSL2,DDX46,BAP1,KMT2A
GO Component	GO:0031981	Nuclear lumen	35	4526	0.59	0.84	9.95e-16	9606.ENSP00000040738,9606.ENSP00000262519,9606.ENSP00000264515,9606.ENSP00000278070,9606.ENSP00000296490,9606.ENSP00000304689,9606.ENSP00000312379,9606.ENSP00000312649,9606.ENSP00000325690,9606.ENSP00000326603,9606.ENSP00000327197,9606.ENSP00000328426,9606.ENSP00000340896,9606.ENSP00000342136,9606.ENSP00000343633,9606.ENSP00000345837,9606.ENSP00000351446,9606.ENSP00000355388,9606.ENSP00000357858,…	BOD1L1,SETD1A,RBBP5,PPRC1,WDR82,THAP11,KMT2E,PPARGC1B,CARM1,SMCHD1,SENP5,TASOR2,ASH2L,CREB3,FOXN2,DPY30,WDR5,MPHOSPH8,BUB3,PHF20,ASXL1,CCNK,ZNF207,PHF20L1,PPHLN1,ASXL2,PAXIP1,MBD5,KANSL1,CXXC1,KANSL3,KANSL2,DDX46,BAP1,KMT2A
GO Component	GO:0005694	Chromosome	16	1850	0.64	0.68	1.7e-05	9606.ENSP00000040738,9606.ENSP00000262519,9606.ENSP00000296490,9606.ENSP00000304689,9606.ENSP00000312379,9606.ENSP00000326603,9606.ENSP00000340896,9606.ENSP00000342136,9606.ENSP00000343633,9606.ENSP00000355388,9606.ENSP00000357858,9606.ENSP00000378165,9606.ENSP00000378935,9606.ENSP00000384048,9606.ENSP00000386049,9606.ENSP00000387393	BOD1L1,SETD1A,WDR82,THAP11,KMT2E,SMCHD1,ASH2L,CREB3,FOXN2,MPHOSPH8,BUB3,ZNF207,PPHLN1,PAXIP1,MBD5,KANSL1
GO Component	GO:0005634	Nucleus	37	7672	0.39	0.53	4.33e-11	9606.ENSP00000040738,9606.ENSP00000262519,9606.ENSP00000264515,9606.ENSP00000266070,9606.ENSP00000278070,9606.ENSP00000296490,9606.ENSP00000301744,9606.ENSP00000304689,9606.ENSP00000312379,9606.ENSP00000312649,9606.ENSP00000325690,9606.ENSP00000326603,9606.ENSP00000327197,9606.ENSP00000328426,9606.ENSP00000340896,9606.ENSP00000342136,9606.ENSP00000343633,9606.ENSP00000345837,9606.ENSP00000351446,…	BOD1L1,SETD1A,RBBP5,DIDO1,PPRC1,WDR82,ZNF597,THAP11,KMT2E,PPARGC1B,CARM1,SMCHD1,SENP5,TASOR2,ASH2L,CREB3,FOXN2,DPY30,WDR5,MPHOSPH8,BUB3,PHF20,ASXL1,CCNK,ZNF207,PHF20L1,PPHLN1,ASXL2,PAXIP1,MBD5,KANSL1,CXXC1,KANSL3,KANSL2,DDX46,BAP1,KMT2A
GO Component	GO:0000776	Kinetochore	4	165	1.09	0.52	0.0223	9606.ENSP00000040738,9606.ENSP00000357858,9606.ENSP00000378165,9606.ENSP00000387393	BOD1L1,BUB3,ZNF207,KANSL1
GO Component	GO:0032991	Protein-containing complex	25	5506	0.36	0.41	0.00024	9606.ENSP00000040738,9606.ENSP00000262519,9606.ENSP00000264515,9606.ENSP00000296490,9606.ENSP00000312379,9606.ENSP00000312649,9606.ENSP00000340896,9606.ENSP00000342136,9606.ENSP00000345837,9606.ENSP00000351446,9606.ENSP00000355388,9606.ENSP00000357858,9606.ENSP00000363124,9606.ENSP00000364839,9606.ENSP00000374529,9606.ENSP00000378784,9606.ENSP00000383920,9606.ENSP00000384048,9606.ENSP00000387393,…	BOD1L1,SETD1A,RBBP5,WDR82,KMT2E,PPARGC1B,ASH2L,CREB3,DPY30,WDR5,MPHOSPH8,BUB3,PHF20,ASXL1,CCNK,PHF20L1,ASXL2,PAXIP1,KANSL1,CXXC1,KANSL3,KANSL2,DDX46,BAP1,KMT2A
GO Component	GO:0043232	Intracellular non-membrane-bounded organelle	22	5191	0.33	0.33	0.0053	9606.ENSP00000040738,9606.ENSP00000262519,9606.ENSP00000264515,9606.ENSP00000266070,9606.ENSP00000296490,9606.ENSP00000304689,9606.ENSP00000312379,9606.ENSP00000326603,9606.ENSP00000327197,9606.ENSP00000340896,9606.ENSP00000342136,9606.ENSP00000343633,9606.ENSP00000351446,9606.ENSP00000355388,9606.ENSP00000357858,9606.ENSP00000378165,9606.ENSP00000378935,9606.ENSP00000384048,9606.ENSP00000386049,…	BOD1L1,SETD1A,RBBP5,DIDO1,WDR82,THAP11,KMT2E,SMCHD1,SENP5,ASH2L,CREB3,FOXN2,WDR5,MPHOSPH8,BUB3,ZNF207,PPHLN1,PAXIP1,MBD5,KANSL1,KANSL2,DDX46
GO Function	GO:0140030	Modification-dependent protein binding	7	167	1.33	1.17	0.00012	9606.ENSP00000264515,9606.ENSP00000312379,9606.ENSP00000325690,9606.ENSP00000351446,9606.ENSP00000355388,9606.ENSP00000390475,9606.ENSP00000436786	RBBP5,KMT2E,CARM1,WDR5,MPHOSPH8,CXXC1,KMT2A
GO Function	GO:0035064	Methylated histone binding	5	78	1.51	1.04	0.00074	9606.ENSP00000264515,9606.ENSP00000312379,9606.ENSP00000351446,9606.ENSP00000355388,9606.ENSP00000390475	RBBP5,KMT2E,WDR5,MPHOSPH8,CXXC1
GO Function	GO:0042393	Histone binding	7	252	1.15	0.89	0.00074	9606.ENSP00000264515,9606.ENSP00000312379,9606.ENSP00000325690,9606.ENSP00000351446,9606.ENSP00000355388,9606.ENSP00000390475,9606.ENSP00000436786	RBBP5,KMT2E,CARM1,WDR5,MPHOSPH8,CXXC1,KMT2A
GO Function	GO:0003677	DNA binding	18	2498	0.56	0.53	0.00053	9606.ENSP00000054650,9606.ENSP00000264515,9606.ENSP00000301744,9606.ENSP00000304689,9606.ENSP00000305533,9606.ENSP00000325690,9606.ENSP00000326603,9606.ENSP00000340896,9606.ENSP00000342136,9606.ENSP00000343633,9606.ENSP00000363124,9606.ENSP00000364839,9606.ENSP00000378165,9606.ENSP00000383920,9606.ENSP00000386049,9606.ENSP00000390475,9606.ENSP00000417132,9606.ENSP00000436786	THAP3,RBBP5,ZNF597,THAP11,THAP9,CARM1,SMCHD1,ASH2L,CREB3,FOXN2,PHF20,ASXL1,ZNF207,ASXL2,MBD5,CXXC1,BAP1,KMT2A
GO Function	GO:0003682	Chromatin binding	8	584	0.84	0.52	0.0119	9606.ENSP00000296490,9606.ENSP00000342136,9606.ENSP00000355388,9606.ENSP00000364839,9606.ENSP00000383920,9606.ENSP00000386049,9606.ENSP00000417132,9606.ENSP00000436786	WDR82,CREB3,MPHOSPH8,ASXL1,ASXL2,MBD5,BAP1,KMT2A
GO Function	GO:0003676	Nucleic acid binding	24	4003	0.48	0.5	0.00012	9606.ENSP00000054650,9606.ENSP00000262519,9606.ENSP00000264515,9606.ENSP00000266070,9606.ENSP00000278070,9606.ENSP00000301744,9606.ENSP00000304689,9606.ENSP00000305533,9606.ENSP00000312649,9606.ENSP00000325690,9606.ENSP00000326603,9606.ENSP00000340896,9606.ENSP00000342136,9606.ENSP00000343633,9606.ENSP00000363124,9606.ENSP00000364839,9606.ENSP00000378165,9606.ENSP00000378935,9606.ENSP00000383920,…	THAP3,SETD1A,RBBP5,DIDO1,PPRC1,ZNF597,THAP11,THAP9,PPARGC1B,CARM1,SMCHD1,ASH2L,CREB3,FOXN2,PHF20,ASXL1,ZNF207,PPHLN1,ASXL2,MBD5,CXXC1,DDX46,BAP1,KMT2A
GO Process	GO:0051568	Histone H3-K4 methylation	10	46	2.04	4.31	4.51e-14	9606.ENSP00000040738,9606.ENSP00000262519,9606.ENSP00000264515,9606.ENSP00000296490,9606.ENSP00000340896,9606.ENSP00000345837,9606.ENSP00000351446,9606.ENSP00000384048,9606.ENSP00000390475,9606.ENSP00000436786	BOD1L1,SETD1A,RBBP5,WDR82,ASH2L,DPY30,WDR5,PAXIP1,CXXC1,KMT2A
GO Process	GO:0051571	Positive regulation of histone H3-K4 methylation	8	27	2.18	3.87	5.48e-12	9606.ENSP00000312379,9606.ENSP00000351446,9606.ENSP00000363124,9606.ENSP00000384048,9606.ENSP00000387393,9606.ENSP00000396749,9606.ENSP00000415436,9606.ENSP00000436786	KMT2E,WDR5,PHF20,PAXIP1,KANSL1,KANSL3,KANSL2,KMT2A
GO Process	GO:0016571	Histone methylation	11	109	1.71	3.34	1.5e-12	9606.ENSP00000040738,9606.ENSP00000262519,9606.ENSP00000264515,9606.ENSP00000296490,9606.ENSP00000325690,9606.ENSP00000340896,9606.ENSP00000345837,9606.ENSP00000351446,9606.ENSP00000384048,9606.ENSP00000390475,9606.ENSP00000436786	BOD1L1,SETD1A,RBBP5,WDR82,CARM1,ASH2L,DPY30,WDR5,PAXIP1,CXXC1,KMT2A
GO Process	GO:0043984	Histone H4-K16 acetylation	6	14	2.34	3.18	1.47e-09	9606.ENSP00000351446,9606.ENSP00000363124,9606.ENSP00000387393,9606.ENSP00000396749,9606.ENSP00000415436,9606.ENSP00000436786	WDR5,PHF20,KANSL1,KANSL3,KANSL2,KMT2A
GO Process	GO:0018205	Peptidyl-lysine modification	16	311	1.41	2.98	4.68e-15	9606.ENSP00000040738,9606.ENSP00000262519,9606.ENSP00000264515,9606.ENSP00000296490,9606.ENSP00000327197,9606.ENSP00000340896,9606.ENSP00000345837,9606.ENSP00000351446,9606.ENSP00000363124,9606.ENSP00000378784,9606.ENSP00000384048,9606.ENSP00000387393,9606.ENSP00000390475,9606.ENSP00000396749,9606.ENSP00000415436,9606.ENSP00000436786	BOD1L1,SETD1A,RBBP5,WDR82,SENP5,ASH2L,DPY30,WDR5,PHF20,PHF20L1,PAXIP1,KANSL1,CXXC1,KANSL3,KANSL2,KMT2A
GO Process	GO:0016570	Histone modification	18	396	1.36	2.93	2.79e-16	9606.ENSP00000040738,9606.ENSP00000262519,9606.ENSP00000264515,9606.ENSP00000296490,9606.ENSP00000325690,9606.ENSP00000340896,9606.ENSP00000345837,9606.ENSP00000351446,9606.ENSP00000363124,9606.ENSP00000364839,9606.ENSP00000378784,9606.ENSP00000384048,9606.ENSP00000387393,9606.ENSP00000390475,9606.ENSP00000396749,9606.ENSP00000415436,9606.ENSP00000417132,9606.ENSP00000436786	BOD1L1,SETD1A,RBBP5,WDR82,CARM1,ASH2L,DPY30,WDR5,PHF20,ASXL1,PHF20L1,PAXIP1,KANSL1,CXXC1,KANSL3,KANSL2,BAP1,KMT2A
GO Process	GO:0043981	Histone H4-K5 acetylation	5	16	2.2	2.4	2.15e-07	9606.ENSP00000351446,9606.ENSP00000363124,9606.ENSP00000387393,9606.ENSP00000396749,9606.ENSP00000415436	WDR5,PHF20,KANSL1,KANSL3,KANSL2
GO Process	GO:0043982	Histone H4-K8 acetylation	5	16	2.2	2.4	2.15e-07	9606.ENSP00000351446,9606.ENSP00000363124,9606.ENSP00000387393,9606.ENSP00000396749,9606.ENSP00000415436	WDR5,PHF20,KANSL1,KANSL3,KANSL2
GO Process	GO:0043414	Macromolecule methylation	12	278	1.34	2.19	2.67e-10	9606.ENSP00000040738,9606.ENSP00000262519,9606.ENSP00000264515,9606.ENSP00000296490,9606.ENSP00000312379,9606.ENSP00000325690,9606.ENSP00000340896,9606.ENSP00000345837,9606.ENSP00000351446,9606.ENSP00000384048,9606.ENSP00000390475,9606.ENSP00000436786	BOD1L1,SETD1A,RBBP5,WDR82,KMT2E,CARM1,ASH2L,DPY30,WDR5,PAXIP1,CXXC1,KMT2A
GO Process	GO:0006325	Chromatin organization	17	612	1.15	1.96	2.43e-12	9606.ENSP00000262519,9606.ENSP00000264515,9606.ENSP00000312379,9606.ENSP00000325690,9606.ENSP00000326603,9606.ENSP00000340896,9606.ENSP00000345837,9606.ENSP00000351446,9606.ENSP00000355388,9606.ENSP00000363124,9606.ENSP00000364839,9606.ENSP00000378935,9606.ENSP00000387393,9606.ENSP00000396749,9606.ENSP00000415436,9606.ENSP00000417132,9606.ENSP00000436786	SETD1A,RBBP5,KMT2E,CARM1,SMCHD1,ASH2L,DPY30,WDR5,MPHOSPH8,PHF20,ASXL1,PPHLN1,KANSL1,KANSL3,KANSL2,BAP1,KMT2A
GO Process	GO:1900095	Regulation of dosage compensation by inactivation of X chromosome	4	11	2.26	1.92	5.71e-06	9606.ENSP00000351446,9606.ENSP00000363124,9606.ENSP00000396749,9606.ENSP00000415436	WDR5,PHF20,KANSL3,KANSL2
GO Process	GO:0016573	Histone acetylation	7	128	1.44	1.62	2.86e-06	9606.ENSP00000351446,9606.ENSP00000363124,9606.ENSP00000378784,9606.ENSP00000387393,9606.ENSP00000396749,9606.ENSP00000415436,9606.ENSP00000436786	WDR5,PHF20,PHF20L1,KANSL1,KANSL3,KANSL2,KMT2A
GO Process	GO:0051276	Chromosome organization	19	968	1	1.57	8.42e-12	9606.ENSP00000262519,9606.ENSP00000264515,9606.ENSP00000312379,9606.ENSP00000325690,9606.ENSP00000326603,9606.ENSP00000340896,9606.ENSP00000345837,9606.ENSP00000351446,9606.ENSP00000355388,9606.ENSP00000357858,9606.ENSP00000363124,9606.ENSP00000364839,9606.ENSP00000378165,9606.ENSP00000378935,9606.ENSP00000387393,9606.ENSP00000396749,9606.ENSP00000415436,9606.ENSP00000417132,9606.ENSP00000436786	SETD1A,RBBP5,KMT2E,CARM1,SMCHD1,ASH2L,DPY30,WDR5,MPHOSPH8,BUB3,PHF20,ASXL1,ZNF207,PPHLN1,KANSL1,KANSL3,KANSL2,BAP1,KMT2A
GO Process	GO:0018193	Peptidyl-amino acid modification	17	900	0.98	1.44	3.84e-10	9606.ENSP00000040738,9606.ENSP00000262519,9606.ENSP00000264515,9606.ENSP00000296490,9606.ENSP00000325690,9606.ENSP00000327197,9606.ENSP00000340896,9606.ENSP00000345837,9606.ENSP00000351446,9606.ENSP00000363124,9606.ENSP00000378784,9606.ENSP00000384048,9606.ENSP00000387393,9606.ENSP00000390475,9606.ENSP00000396749,9606.ENSP00000415436,9606.ENSP00000436786	BOD1L1,SETD1A,RBBP5,WDR82,CARM1,SENP5,ASH2L,DPY30,WDR5,PHF20,PHF20L1,PAXIP1,KANSL1,CXXC1,KANSL3,KANSL2,KMT2A
GO Process	GO:0045893	Positive regulation of transcription, DNA-templated	20	1710	0.77	1	7.58e-09	9606.ENSP00000054650,9606.ENSP00000278070,9606.ENSP00000301744,9606.ENSP00000304689,9606.ENSP00000312379,9606.ENSP00000312649,9606.ENSP00000325690,9606.ENSP00000340896,9606.ENSP00000342136,9606.ENSP00000351446,9606.ENSP00000363124,9606.ENSP00000364839,9606.ENSP00000374529,9606.ENSP00000383920,9606.ENSP00000384048,9606.ENSP00000387393,9606.ENSP00000390475,9606.ENSP00000396749,9606.ENSP00000415436,…	THAP3,PPRC1,ZNF597,THAP11,KMT2E,PPARGC1B,CARM1,ASH2L,CREB3,WDR5,PHF20,ASXL1,CCNK,ASXL2,PAXIP1,KANSL1,CXXC1,KANSL3,KANSL2,KMT2A
GO Process	GO:0045935	Positive regulation of nucleobase-containing compound metabolic process	21	2056	0.71	0.9	1.58e-08	9606.ENSP00000054650,9606.ENSP00000278070,9606.ENSP00000301744,9606.ENSP00000304689,9606.ENSP00000312379,9606.ENSP00000312649,9606.ENSP00000325690,9606.ENSP00000326603,9606.ENSP00000340896,9606.ENSP00000342136,9606.ENSP00000351446,9606.ENSP00000363124,9606.ENSP00000364839,9606.ENSP00000374529,9606.ENSP00000383920,9606.ENSP00000384048,9606.ENSP00000387393,9606.ENSP00000390475,9606.ENSP00000396749,…	THAP3,PPRC1,ZNF597,THAP11,KMT2E,PPARGC1B,CARM1,SMCHD1,ASH2L,CREB3,WDR5,PHF20,ASXL1,CCNK,ASXL2,PAXIP1,KANSL1,CXXC1,KANSL3,KANSL2,KMT2A
GO Process	GO:0080182	Histone H3-K4 trimethylation	3	22	1.84	0.88	0.0038	9606.ENSP00000262519,9606.ENSP00000296490,9606.ENSP00000436786	SETD1A,WDR82,KMT2A
GO Process	GO:0006355	Regulation of transcription, DNA-templated	26	3460	0.58	0.72	1.28e-08	9606.ENSP00000054650,9606.ENSP00000278070,9606.ENSP00000296490,9606.ENSP00000301744,9606.ENSP00000304689,9606.ENSP00000312379,9606.ENSP00000312649,9606.ENSP00000325690,9606.ENSP00000340896,9606.ENSP00000342136,9606.ENSP00000343633,9606.ENSP00000351446,9606.ENSP00000355388,9606.ENSP00000363124,9606.ENSP00000364839,9606.ENSP00000374529,9606.ENSP00000378784,9606.ENSP00000378935,9606.ENSP00000383920,…	THAP3,PPRC1,WDR82,ZNF597,THAP11,KMT2E,PPARGC1B,CARM1,ASH2L,CREB3,FOXN2,WDR5,MPHOSPH8,PHF20,ASXL1,CCNK,PHF20L1,PPHLN1,ASXL2,PAXIP1,KANSL1,CXXC1,KANSL3,KANSL2,BAP1,KMT2A
GO Process	GO:0045944	Positive regulation of transcription by RNA polymerase II	13	1250	0.72	0.7	0.00013	9606.ENSP00000054650,9606.ENSP00000278070,9606.ENSP00000301744,9606.ENSP00000304689,9606.ENSP00000312649,9606.ENSP00000340896,9606.ENSP00000342136,9606.ENSP00000364839,9606.ENSP00000374529,9606.ENSP00000383920,9606.ENSP00000384048,9606.ENSP00000396749,9606.ENSP00000436786	THAP3,PPRC1,ZNF597,THAP11,PPARGC1B,ASH2L,CREB3,ASXL1,CCNK,ASXL2,PAXIP1,KANSL3,KMT2A
GO Process	GO:0019219	Regulation of nucleobase-containing compound metabolic process	27	4074	0.52	0.65	5.18e-08	9606.ENSP00000054650,9606.ENSP00000278070,9606.ENSP00000296490,9606.ENSP00000301744,9606.ENSP00000304689,9606.ENSP00000312379,9606.ENSP00000312649,9606.ENSP00000325690,9606.ENSP00000326603,9606.ENSP00000340896,9606.ENSP00000342136,9606.ENSP00000343633,9606.ENSP00000351446,9606.ENSP00000355388,9606.ENSP00000363124,9606.ENSP00000364839,9606.ENSP00000374529,9606.ENSP00000378784,9606.ENSP00000378935,…	THAP3,PPRC1,WDR82,ZNF597,THAP11,KMT2E,PPARGC1B,CARM1,SMCHD1,ASH2L,CREB3,FOXN2,WDR5,MPHOSPH8,PHF20,ASXL1,CCNK,PHF20L1,PPHLN1,ASXL2,PAXIP1,KANSL1,CXXC1,KANSL3,KANSL2,BAP1,KMT2A
GO Process	GO:0036211	Protein modification process	20	2674	0.58	0.64	7.61e-06	9606.ENSP00000040738,9606.ENSP00000262519,9606.ENSP00000264515,9606.ENSP00000296490,9606.ENSP00000325690,9606.ENSP00000327197,9606.ENSP00000340896,9606.ENSP00000345837,9606.ENSP00000351446,9606.ENSP00000363124,9606.ENSP00000364839,9606.ENSP00000374529,9606.ENSP00000378784,9606.ENSP00000384048,9606.ENSP00000387393,9606.ENSP00000390475,9606.ENSP00000396749,9606.ENSP00000415436,9606.ENSP00000417132,…	BOD1L1,SETD1A,RBBP5,WDR82,CARM1,SENP5,ASH2L,DPY30,WDR5,PHF20,ASXL1,CCNK,PHF20L1,PAXIP1,KANSL1,CXXC1,KANSL3,KANSL2,BAP1,KMT2A
GO Process	GO:0043412	Macromolecule modification	21	2898	0.56	0.63	4.85e-06	9606.ENSP00000040738,9606.ENSP00000262519,9606.ENSP00000264515,9606.ENSP00000296490,9606.ENSP00000312379,9606.ENSP00000325690,9606.ENSP00000327197,9606.ENSP00000340896,9606.ENSP00000345837,9606.ENSP00000351446,9606.ENSP00000363124,9606.ENSP00000364839,9606.ENSP00000374529,9606.ENSP00000378784,9606.ENSP00000384048,9606.ENSP00000387393,9606.ENSP00000390475,9606.ENSP00000396749,9606.ENSP00000415436,…	BOD1L1,SETD1A,RBBP5,WDR82,KMT2E,CARM1,SENP5,ASH2L,DPY30,WDR5,PHF20,ASXL1,CCNK,PHF20L1,PAXIP1,KANSL1,CXXC1,KANSL3,KANSL2,BAP1,KMT2A
GO Process	GO:0044648	Histone H3-K4 dimethylation	2	7	2.16	0.58	0.0288	9606.ENSP00000262519,9606.ENSP00000436786	SETD1A,KMT2A
GO Process	GO:1902275	Regulation of chromatin organization	3	47	1.51	0.55	0.0282	9606.ENSP00000262519,9606.ENSP00000355388,9606.ENSP00000378935	SETD1A,MPHOSPH8,PPHLN1
GO Process	GO:0010468	Regulation of gene expression	27	4899	0.44	0.53	2.83e-06	9606.ENSP00000054650,9606.ENSP00000278070,9606.ENSP00000296490,9606.ENSP00000301744,9606.ENSP00000304689,9606.ENSP00000312379,9606.ENSP00000312649,9606.ENSP00000325690,9606.ENSP00000326603,9606.ENSP00000340896,9606.ENSP00000342136,9606.ENSP00000343633,9606.ENSP00000351446,9606.ENSP00000355388,9606.ENSP00000363124,9606.ENSP00000364839,9606.ENSP00000374529,9606.ENSP00000378784,9606.ENSP00000378935,…	THAP3,PPRC1,WDR82,ZNF597,THAP11,KMT2E,PPARGC1B,CARM1,SMCHD1,ASH2L,CREB3,FOXN2,WDR5,MPHOSPH8,PHF20,ASXL1,CCNK,PHF20L1,PPHLN1,ASXL2,PAXIP1,KANSL1,CXXC1,KANSL3,KANSL2,BAP1,KMT2A
GO Process	GO:0097692	Histone H3-K4 monomethylation	2	9	2.05	0.52	0.0416	9606.ENSP00000262519,9606.ENSP00000436786	SETD1A,KMT2A
GO Process	GO:0010604	Positive regulation of macromolecule metabolic process	21	3533	0.48	0.5	0.00013	9606.ENSP00000054650,9606.ENSP00000278070,9606.ENSP00000301744,9606.ENSP00000304689,9606.ENSP00000312379,9606.ENSP00000312649,9606.ENSP00000325690,9606.ENSP00000326603,9606.ENSP00000340896,9606.ENSP00000342136,9606.ENSP00000351446,9606.ENSP00000363124,9606.ENSP00000364839,9606.ENSP00000374529,9606.ENSP00000383920,9606.ENSP00000384048,9606.ENSP00000387393,9606.ENSP00000390475,9606.ENSP00000396749,…	THAP3,PPRC1,ZNF597,THAP11,KMT2E,PPARGC1B,CARM1,SMCHD1,ASH2L,CREB3,WDR5,PHF20,ASXL1,CCNK,ASXL2,PAXIP1,KANSL1,CXXC1,KANSL3,KANSL2,KMT2A
GO Process	GO:0051171	Regulation of nitrogen compound metabolic process	29	5734	0.41	0.49	2.75e-06	9606.ENSP00000040738,9606.ENSP00000054650,9606.ENSP00000278070,9606.ENSP00000296490,9606.ENSP00000301744,9606.ENSP00000304689,9606.ENSP00000312379,9606.ENSP00000312649,9606.ENSP00000325690,9606.ENSP00000326603,9606.ENSP00000340896,9606.ENSP00000342136,9606.ENSP00000343633,9606.ENSP00000351446,9606.ENSP00000355388,9606.ENSP00000357858,9606.ENSP00000363124,9606.ENSP00000364839,9606.ENSP00000374529,…	BOD1L1,THAP3,PPRC1,WDR82,ZNF597,THAP11,KMT2E,PPARGC1B,CARM1,SMCHD1,ASH2L,CREB3,FOXN2,WDR5,MPHOSPH8,BUB3,PHF20,ASXL1,CCNK,PHF20L1,PPHLN1,ASXL2,PAXIP1,KANSL1,CXXC1,KANSL3,KANSL2,BAP1,KMT2A
GO Process	GO:0006357	Regulation of transcription by RNA polymerase II	17	2586	0.52	0.49	0.00075	9606.ENSP00000054650,9606.ENSP00000278070,9606.ENSP00000301744,9606.ENSP00000304689,9606.ENSP00000312649,9606.ENSP00000340896,9606.ENSP00000342136,9606.ENSP00000343633,9606.ENSP00000351446,9606.ENSP00000363124,9606.ENSP00000364839,9606.ENSP00000374529,9606.ENSP00000378784,9606.ENSP00000383920,9606.ENSP00000384048,9606.ENSP00000396749,9606.ENSP00000436786	THAP3,PPRC1,ZNF597,THAP11,PPARGC1B,ASH2L,CREB3,FOXN2,WDR5,PHF20,ASXL1,CCNK,PHF20L1,ASXL2,PAXIP1,KANSL3,KMT2A
GO Process	GO:0080090	Regulation of primary metabolic process	29	5899	0.39	0.48	4.85e-06	9606.ENSP00000040738,9606.ENSP00000054650,9606.ENSP00000278070,9606.ENSP00000296490,9606.ENSP00000301744,9606.ENSP00000304689,9606.ENSP00000312379,9606.ENSP00000312649,9606.ENSP00000325690,9606.ENSP00000326603,9606.ENSP00000340896,9606.ENSP00000342136,9606.ENSP00000343633,9606.ENSP00000351446,9606.ENSP00000355388,9606.ENSP00000357858,9606.ENSP00000363124,9606.ENSP00000364839,9606.ENSP00000374529,…	BOD1L1,THAP3,PPRC1,WDR82,ZNF597,THAP11,KMT2E,PPARGC1B,CARM1,SMCHD1,ASH2L,CREB3,FOXN2,WDR5,MPHOSPH8,BUB3,PHF20,ASXL1,CCNK,PHF20L1,PPHLN1,ASXL2,PAXIP1,KANSL1,CXXC1,KANSL3,KANSL2,BAP1,KMT2A
GO Process	GO:0031323	Regulation of cellular metabolic process	28	5681	0.4	0.47	1.13e-05	9606.ENSP00000040738,9606.ENSP00000054650,9606.ENSP00000278070,9606.ENSP00000296490,9606.ENSP00000301744,9606.ENSP00000304689,9606.ENSP00000312379,9606.ENSP00000312649,9606.ENSP00000325690,9606.ENSP00000326603,9606.ENSP00000340896,9606.ENSP00000342136,9606.ENSP00000343633,9606.ENSP00000351446,9606.ENSP00000355388,9606.ENSP00000363124,9606.ENSP00000364839,9606.ENSP00000374529,9606.ENSP00000378784,…	BOD1L1,THAP3,PPRC1,WDR82,ZNF597,THAP11,KMT2E,PPARGC1B,CARM1,SMCHD1,ASH2L,CREB3,FOXN2,WDR5,MPHOSPH8,PHF20,ASXL1,CCNK,PHF20L1,PPHLN1,ASXL2,PAXIP1,KANSL1,CXXC1,KANSL3,KANSL2,BAP1,KMT2A
GO Process	GO:0006996	Organelle organization	20	3470	0.46	0.46	0.00048	9606.ENSP00000262519,9606.ENSP00000264515,9606.ENSP00000312379,9606.ENSP00000312649,9606.ENSP00000325690,9606.ENSP00000326603,9606.ENSP00000340896,9606.ENSP00000345837,9606.ENSP00000351446,9606.ENSP00000355388,9606.ENSP00000357858,9606.ENSP00000363124,9606.ENSP00000364839,9606.ENSP00000378165,9606.ENSP00000378935,9606.ENSP00000387393,9606.ENSP00000396749,9606.ENSP00000415436,9606.ENSP00000417132,…	SETD1A,RBBP5,KMT2E,PPARGC1B,CARM1,SMCHD1,ASH2L,DPY30,WDR5,MPHOSPH8,BUB3,PHF20,ASXL1,ZNF207,PPHLN1,KANSL1,KANSL3,KANSL2,BAP1,KMT2A
GO Process	GO:0060255	Regulation of macromolecule metabolic process	29	6249	0.37	0.44	1.75e-05	9606.ENSP00000040738,9606.ENSP00000054650,9606.ENSP00000278070,9606.ENSP00000296490,9606.ENSP00000301744,9606.ENSP00000304689,9606.ENSP00000312379,9606.ENSP00000312649,9606.ENSP00000325690,9606.ENSP00000326603,9606.ENSP00000340896,9606.ENSP00000342136,9606.ENSP00000343633,9606.ENSP00000351446,9606.ENSP00000355388,9606.ENSP00000357858,9606.ENSP00000363124,9606.ENSP00000364839,9606.ENSP00000374529,…	BOD1L1,THAP3,PPRC1,WDR82,ZNF597,THAP11,KMT2E,PPARGC1B,CARM1,SMCHD1,ASH2L,CREB3,FOXN2,WDR5,MPHOSPH8,BUB3,PHF20,ASXL1,CCNK,PHF20L1,PPHLN1,ASXL2,PAXIP1,KANSL1,CXXC1,KANSL3,KANSL2,BAP1,KMT2A
GO Process	GO:0043170	Macromolecule metabolic process	27	5781	0.37	0.43	8.91e-05	9606.ENSP00000040738,9606.ENSP00000262519,9606.ENSP00000264515,9606.ENSP00000266070,9606.ENSP00000296490,9606.ENSP00000305533,9606.ENSP00000312379,9606.ENSP00000312649,9606.ENSP00000325690,9606.ENSP00000326603,9606.ENSP00000327197,9606.ENSP00000340896,9606.ENSP00000342136,9606.ENSP00000345837,9606.ENSP00000351446,9606.ENSP00000363124,9606.ENSP00000364839,9606.ENSP00000374529,9606.ENSP00000378784,…	BOD1L1,SETD1A,RBBP5,DIDO1,WDR82,THAP9,KMT2E,PPARGC1B,CARM1,SMCHD1,SENP5,ASH2L,CREB3,DPY30,WDR5,PHF20,ASXL1,CCNK,PHF20L1,PAXIP1,KANSL1,CXXC1,KANSL3,KANSL2,DDX46,BAP1,KMT2A
GO Process	GO:0031401	Positive regulation of protein modification process	9	1018	0.65	0.39	0.0291	9606.ENSP00000312379,9606.ENSP00000351446,9606.ENSP00000363124,9606.ENSP00000374529,9606.ENSP00000384048,9606.ENSP00000387393,9606.ENSP00000396749,9606.ENSP00000415436,9606.ENSP00000436786	KMT2E,WDR5,PHF20,CCNK,PAXIP1,KANSL1,KANSL3,KANSL2,KMT2A
GO Process	GO:0048522	Positive regulation of cellular process	25	5584	0.35	0.38	0.00094	9606.ENSP00000054650,9606.ENSP00000278070,9606.ENSP00000301744,9606.ENSP00000304689,9606.ENSP00000312379,9606.ENSP00000312649,9606.ENSP00000325690,9606.ENSP00000326603,9606.ENSP00000340896,9606.ENSP00000342136,9606.ENSP00000351446,9606.ENSP00000355388,9606.ENSP00000363124,9606.ENSP00000364839,9606.ENSP00000374529,9606.ENSP00000378935,9606.ENSP00000383920,9606.ENSP00000384048,9606.ENSP00000386049,…	THAP3,PPRC1,ZNF597,THAP11,KMT2E,PPARGC1B,CARM1,SMCHD1,ASH2L,CREB3,WDR5,MPHOSPH8,PHF20,ASXL1,CCNK,PPHLN1,ASXL2,PAXIP1,MBD5,KANSL1,CXXC1,KANSL3,KANSL2,BAP1,KMT2A
GO Process	GO:0044260	Cellular macromolecule metabolic process	15	2512	0.48	0.38	0.0108	9606.ENSP00000040738,9606.ENSP00000262519,9606.ENSP00000264515,9606.ENSP00000296490,9606.ENSP00000305533,9606.ENSP00000312379,9606.ENSP00000325690,9606.ENSP00000326603,9606.ENSP00000340896,9606.ENSP00000345837,9606.ENSP00000351446,9606.ENSP00000384048,9606.ENSP00000390475,9606.ENSP00000417132,9606.ENSP00000436786	BOD1L1,SETD1A,RBBP5,WDR82,THAP9,KMT2E,CARM1,SMCHD1,ASH2L,DPY30,WDR5,PAXIP1,CXXC1,BAP1,KMT2A
GO Process	GO:0006807	Nitrogen compound metabolic process	27	6643	0.31	0.35	0.0016	9606.ENSP00000040738,9606.ENSP00000262519,9606.ENSP00000264515,9606.ENSP00000266070,9606.ENSP00000296490,9606.ENSP00000305533,9606.ENSP00000312379,9606.ENSP00000312649,9606.ENSP00000325690,9606.ENSP00000326603,9606.ENSP00000327197,9606.ENSP00000340896,9606.ENSP00000342136,9606.ENSP00000345837,9606.ENSP00000351446,9606.ENSP00000363124,9606.ENSP00000364839,9606.ENSP00000374529,9606.ENSP00000378784,…	BOD1L1,SETD1A,RBBP5,DIDO1,WDR82,THAP9,KMT2E,PPARGC1B,CARM1,SMCHD1,SENP5,ASH2L,CREB3,DPY30,WDR5,PHF20,ASXL1,CCNK,PHF20L1,PAXIP1,KANSL1,CXXC1,KANSL3,KANSL2,DDX46,BAP1,KMT2A
GO Process	GO:0031399	Regulation of protein modification process	11	1560	0.55	0.35	0.0332	9606.ENSP00000040738,9606.ENSP00000312379,9606.ENSP00000351446,9606.ENSP00000357858,9606.ENSP00000363124,9606.ENSP00000374529,9606.ENSP00000384048,9606.ENSP00000387393,9606.ENSP00000396749,9606.ENSP00000415436,9606.ENSP00000436786	BOD1L1,KMT2E,WDR5,BUB3,PHF20,CCNK,PAXIP1,KANSL1,KANSL3,KANSL2,KMT2A
GO Process	GO:0044238	Primary metabolic process	27	7156	0.28	0.3	0.0071	9606.ENSP00000040738,9606.ENSP00000262519,9606.ENSP00000264515,9606.ENSP00000266070,9606.ENSP00000296490,9606.ENSP00000305533,9606.ENSP00000312379,9606.ENSP00000312649,9606.ENSP00000325690,9606.ENSP00000326603,9606.ENSP00000327197,9606.ENSP00000340896,9606.ENSP00000342136,9606.ENSP00000345837,9606.ENSP00000351446,9606.ENSP00000363124,9606.ENSP00000364839,9606.ENSP00000374529,9606.ENSP00000378784,…	BOD1L1,SETD1A,RBBP5,DIDO1,WDR82,THAP9,KMT2E,PPARGC1B,CARM1,SMCHD1,SENP5,ASH2L,CREB3,DPY30,WDR5,PHF20,ASXL1,CCNK,PHF20L1,PAXIP1,KANSL1,CXXC1,KANSL3,KANSL2,DDX46,BAP1,KMT2A
GO Process	GO:0008152	Metabolic process	28	7988	0.25	0.27	0.0176	9606.ENSP00000040738,9606.ENSP00000262519,9606.ENSP00000264515,9606.ENSP00000266070,9606.ENSP00000296490,9606.ENSP00000304689,9606.ENSP00000305533,9606.ENSP00000312379,9606.ENSP00000312649,9606.ENSP00000325690,9606.ENSP00000326603,9606.ENSP00000327197,9606.ENSP00000340896,9606.ENSP00000342136,9606.ENSP00000345837,9606.ENSP00000351446,9606.ENSP00000363124,9606.ENSP00000364839,9606.ENSP00000374529,…	BOD1L1,SETD1A,RBBP5,DIDO1,WDR82,THAP11,THAP9,KMT2E,PPARGC1B,CARM1,SMCHD1,SENP5,ASH2L,CREB3,DPY30,WDR5,PHF20,ASXL1,CCNK,PHF20L1,PAXIP1,KANSL1,CXXC1,KANSL3,KANSL2,DDX46,BAP1,KMT2A
GO Process	GO:0050794	Regulation of cellular process	33	11025	0.18	0.23	0.0304	9606.ENSP00000040738,9606.ENSP00000054650,9606.ENSP00000262519,9606.ENSP00000266070,9606.ENSP00000278070,9606.ENSP00000296490,9606.ENSP00000301744,9606.ENSP00000304689,9606.ENSP00000312379,9606.ENSP00000312649,9606.ENSP00000325690,9606.ENSP00000326603,9606.ENSP00000340896,9606.ENSP00000342136,9606.ENSP00000343633,9606.ENSP00000351446,9606.ENSP00000355388,9606.ENSP00000357858,9606.ENSP00000363124,…	BOD1L1,THAP3,SETD1A,DIDO1,PPRC1,WDR82,ZNF597,THAP11,KMT2E,PPARGC1B,CARM1,SMCHD1,ASH2L,CREB3,FOXN2,WDR5,MPHOSPH8,BUB3,PHF20,ASXL1,CCNK,ZNF207,PHF20L1,PPHLN1,ASXL2,PAXIP1,MBD5,KANSL1,CXXC1,KANSL3,KANSL2,BAP1,KMT2A
InterPro	IPR019786	Zinc finger, PHD-type, conserved site	5	63	1.6	0.97	0.0016	9606.ENSP00000266070,9606.ENSP00000312379,9606.ENSP00000363124,9606.ENSP00000378784,9606.ENSP00000390475	DIDO1,KMT2E,PHF20,PHF20L1,CXXC1
InterPro	IPR011011	Zinc finger, FYVE/PHD-type	6	133	1.36	0.9	0.0016	9606.ENSP00000266070,9606.ENSP00000312379,9606.ENSP00000363124,9606.ENSP00000378784,9606.ENSP00000390475,9606.ENSP00000436786	DIDO1,KMT2E,PHF20,PHF20L1,CXXC1,KMT2A
InterPro	IPR001965	Zinc finger, PHD-type	5	89	1.45	0.86	0.0027	9606.ENSP00000266070,9606.ENSP00000312379,9606.ENSP00000363124,9606.ENSP00000390475,9606.ENSP00000436786	DIDO1,KMT2E,PHF20,CXXC1,KMT2A
InterPro	IPR006612	THAP-type zinc finger	3	12	2.1	0.84	0.0057	9606.ENSP00000054650,9606.ENSP00000304689,9606.ENSP00000305533	THAP3,THAP11,THAP9
InterPro	IPR022255	PHD finger protein 20, AT hook	2	2	2.7	0.6	0.0273	9606.ENSP00000363124,9606.ENSP00000378784	PHF20,PHF20L1
InterPro	IPR043449	PHD finger protein 20-like	2	2	2.7	0.6	0.0273	9606.ENSP00000363124,9606.ENSP00000378784	PHF20,PHF20L1
InterPro	IPR007759	ASXL, HARE-HTH domain	2	3	2.53	0.56	0.034	9606.ENSP00000364839,9606.ENSP00000383920	ASXL1,ASXL2
InterPro	IPR024811	Polycomb protein ASX/ASX-like	2	3	2.53	0.56	0.034	9606.ENSP00000364839,9606.ENSP00000383920	ASXL1,ASXL2
InterPro	IPR026905	Protein ASX-like, PHD domain	2	3	2.53	0.56	0.034	9606.ENSP00000364839,9606.ENSP00000383920	ASXL1,ASXL2
InterPro	IPR028020	ASX, DEUBAD domain	2	3	2.53	0.56	0.034	9606.ENSP00000364839,9606.ENSP00000383920	ASXL1,ASXL2
InterPro	IPR034605	PGC-1	2	3	2.53	0.56	0.034	9606.ENSP00000278070,9606.ENSP00000312649	PPRC1,PPARGC1B
InterPro	IPR019787	Zinc finger, PHD-finger	4	76	1.42	0.55	0.0265	9606.ENSP00000266070,9606.ENSP00000312379,9606.ENSP00000390475,9606.ENSP00000436786	DIDO1,KMT2E,CXXC1,KMT2A
InterPro	IPR044867	DEUBAD domain	2	5	2.31	0.51	0.0439	9606.ENSP00000364839,9606.ENSP00000383920	ASXL1,ASXL2
KEGG	hsa04934	Cushing syndrome	5	153	1.22	0.73	0.0048	9606.ENSP00000264515,9606.ENSP00000340896,9606.ENSP00000342136,9606.ENSP00000351446,9606.ENSP00000436786	RBBP5,ASH2L,CREB3,WDR5,KMT2A
KEGG	hsa00310	Lysine degradation	3	60	1.4	0.48	0.0438	9606.ENSP00000262519,9606.ENSP00000312379,9606.ENSP00000436786	SETD1A,KMT2E,KMT2A
Reactome	HSA-3214841	PKMTs methylate histone lysines	7	47	1.88	2.66	8.38e-09	9606.ENSP00000262519,9606.ENSP00000264515,9606.ENSP00000312379,9606.ENSP00000340896,9606.ENSP00000345837,9606.ENSP00000351446,9606.ENSP00000436786	SETD1A,RBBP5,KMT2E,ASH2L,DPY30,WDR5,KMT2A
Reactome	HSA-3247509	Chromatin modifying enzymes	12	238	1.41	2.4	8.63e-11	9606.ENSP00000262519,9606.ENSP00000264515,9606.ENSP00000312379,9606.ENSP00000325690,9606.ENSP00000340896,9606.ENSP00000345837,9606.ENSP00000351446,9606.ENSP00000363124,9606.ENSP00000387393,9606.ENSP00000396749,9606.ENSP00000415436,9606.ENSP00000436786	SETD1A,RBBP5,KMT2E,CARM1,ASH2L,DPY30,WDR5,PHF20,KANSL1,KANSL3,KANSL2,KMT2A
Reactome	HSA-8936459	RUNX1 regulates genes involved in megakaryocyte differentiation and platelet function	7	66	1.73	2.3	5.63e-08	9606.ENSP00000262519,9606.ENSP00000264515,9606.ENSP00000312379,9606.ENSP00000340896,9606.ENSP00000345837,9606.ENSP00000351446,9606.ENSP00000436786	SETD1A,RBBP5,KMT2E,ASH2L,DPY30,WDR5,KMT2A
Reactome	HSA-3214847	HATs acetylate histones	5	107	1.37	0.96	0.00098	9606.ENSP00000351446,9606.ENSP00000363124,9606.ENSP00000387393,9606.ENSP00000396749,9606.ENSP00000415436	WDR5,PHF20,KANSL1,KANSL3,KANSL2
Reactome	HSA-5617472	Activation of anterior HOX genes in hindbrain development during early embryogenesis	4	91	1.35	0.7	0.0083	9606.ENSP00000264515,9606.ENSP00000340896,9606.ENSP00000351446,9606.ENSP00000384048	RBBP5,ASH2L,WDR5,PAXIP1
Reactome	HSA-5689603	UCH proteinases	4	93	1.34	0.7	0.0083	9606.ENSP00000364839,9606.ENSP00000383920,9606.ENSP00000386049,9606.ENSP00000417132	ASXL1,ASXL2,MBD5,BAP1
Reactome	HSA-212436	Generic Transcription Pathway	12	1215	0.7	0.6	0.00098	9606.ENSP00000262519,9606.ENSP00000264515,9606.ENSP00000301744,9606.ENSP00000312379,9606.ENSP00000312649,9606.ENSP00000325690,9606.ENSP00000340896,9606.ENSP00000345837,9606.ENSP00000351446,9606.ENSP00000363124,9606.ENSP00000374529,9606.ENSP00000436786	SETD1A,RBBP5,ZNF597,KMT2E,PPARGC1B,CARM1,ASH2L,DPY30,WDR5,PHF20,CCNK,KMT2A
Reactome	HSA-2151201	Transcriptional activation of mitochondrial biogenesis	3	54	1.45	0.52	0.034	9606.ENSP00000278070,9606.ENSP00000312649,9606.ENSP00000325690	PPRC1,PPARGC1B,CARM1
SMART	SM00249	PHD zinc finger	6	82	1.57	1.53	1.57e-05	9606.ENSP00000266070,9606.ENSP00000312379,9606.ENSP00000363124,9606.ENSP00000378784,9606.ENSP00000390475,9606.ENSP00000436786	DIDO1,KMT2E,PHF20,PHF20L1,CXXC1,KMT2A
SMART	SM00692	Zinc finger domain in CG10631, C. elegans LIN-15B and human P52rIPK.	3	12	2.1	1.07	0.0013	9606.ENSP00000054650,9606.ENSP00000304689,9606.ENSP00000305533	THAP3,THAP11,THAP9
SMART	SM00384	DNA binding domain with preference for A/T rich regions	3	28	1.73	0.75	0.0084	9606.ENSP00000040738,9606.ENSP00000363124,9606.ENSP00000436786	BOD1L1,PHF20,KMT2A
SMART	SM00317	SET (Su(var)3-9, Enhancer-of-zeste, Trithorax) domain	3	46	1.52	0.57	0.0253	9606.ENSP00000262519,9606.ENSP00000312379,9606.ENSP00000436786	SETD1A,KMT2E,KMT2A
STRING clusters	CL:4976	MLL3/4 complex, and Histone H3-K4 dimethylation	8	16	2.4	4.53	1.77e-13	9606.ENSP00000262519,9606.ENSP00000264515,9606.ENSP00000296490,9606.ENSP00000340896,9606.ENSP00000345837,9606.ENSP00000384048,9606.ENSP00000390475,9606.ENSP00000436786	SETD1A,RBBP5,WDR82,ASH2L,DPY30,PAXIP1,CXXC1,KMT2A
STRING clusters	CL:4759	Nucleosome, and Histone methyltransferase complex	14	170	1.62	3.69	1.28e-15	9606.ENSP00000262519,9606.ENSP00000264515,9606.ENSP00000296490,9606.ENSP00000340896,9606.ENSP00000345837,9606.ENSP00000351446,9606.ENSP00000363124,9606.ENSP00000378784,9606.ENSP00000384048,9606.ENSP00000387393,9606.ENSP00000390475,9606.ENSP00000396749,9606.ENSP00000415436,9606.ENSP00000436786	SETD1A,RBBP5,WDR82,ASH2L,DPY30,WDR5,PHF20,PHF20L1,PAXIP1,KANSL1,CXXC1,KANSL3,KANSL2,KMT2A
STRING clusters	CL:5049	NSL complex	5	6	2.62	2.9	1.61e-08	9606.ENSP00000351446,9606.ENSP00000363124,9606.ENSP00000387393,9606.ENSP00000396749,9606.ENSP00000415436	WDR5,PHF20,KANSL1,KANSL3,KANSL2
STRING clusters	CL:4978	Set1C/COMPASS complex	5	7	2.56	2.85	2.07e-08	9606.ENSP00000262519,9606.ENSP00000296490,9606.ENSP00000340896,9606.ENSP00000345837,9606.ENSP00000390475	SETD1A,WDR82,ASH2L,DPY30,CXXC1
STRING clusters	CL:5016	H4 histone acetyltransferase complex	6	23	2.12	2.7	2.07e-08	9606.ENSP00000351446,9606.ENSP00000363124,9606.ENSP00000378784,9606.ENSP00000387393,9606.ENSP00000396749,9606.ENSP00000415436	WDR5,PHF20,PHF20L1,KANSL1,KANSL3,KANSL2
STRING clusters	CL:5428	PR-DUB complex, and Methyl-CpG-binding domain protein 5/6	4	10	2.31	1.89	7.34e-06	9606.ENSP00000364839,9606.ENSP00000383920,9606.ENSP00000386049,9606.ENSP00000417132	ASXL1,ASXL2,MBD5,BAP1
STRING clusters	CL:5432	PR-DUB complex, and Histone H3-di/monomethyl-lysine-4 FAD-dependent demethylase activity	3	5	2.48	1.39	0.0002	9606.ENSP00000364839,9606.ENSP00000383920,9606.ENSP00000417132	ASXL1,ASXL2,BAP1
STRING clusters	CL:36442	Mixed, incl. THAP-type zinc finger, and Marvel domain	4	74	1.44	0.76	0.0059	9606.ENSP00000054650,9606.ENSP00000304689,9606.ENSP00000305533,9606.ENSP00000328426	THAP3,THAP11,THAP9,TASOR2
STRING clusters	CL:7112	Mixed, incl. Positive regulation of DNA methylation-dependent heterochromatin assembly, and ADNP, zinc finger domain	3	38	1.6	0.6	0.022	9606.ENSP00000326603,9606.ENSP00000355388,9606.ENSP00000378935	SMCHD1,MPHOSPH8,PPHLN1
STRING clusters	CL:7115	Morc, S5 domain 2-like, and Protein localization to heterochromatin	2	7	2.16	0.53	0.0388	9606.ENSP00000355388,9606.ENSP00000378935	MPHOSPH8,PPHLN1
STRING clusters	CL:36443	Mixed, incl. THAP-type zinc finger, and PNMA	3	52	1.46	0.48	0.0469	9606.ENSP00000054650,9606.ENSP00000304689,9606.ENSP00000305533	THAP3,THAP11,THAP9
UniProt Keywords	KW-0156	Chromatin regulator	15	292	1.41	2.96	6.47e-15	9606.ENSP00000262519,9606.ENSP00000264515,9606.ENSP00000312379,9606.ENSP00000325690,9606.ENSP00000326603,9606.ENSP00000340896,9606.ENSP00000345837,9606.ENSP00000351446,9606.ENSP00000363124,9606.ENSP00000364839,9606.ENSP00000387393,9606.ENSP00000396749,9606.ENSP00000415436,9606.ENSP00000417132,9606.ENSP00000436786	SETD1A,RBBP5,KMT2E,CARM1,SMCHD1,ASH2L,DPY30,WDR5,PHF20,ASXL1,KANSL1,KANSL3,KANSL2,BAP1,KMT2A
UniProt Keywords	KW-0158	Chromosome	11	433	1.11	1.47	8.43e-08	9606.ENSP00000040738,9606.ENSP00000262519,9606.ENSP00000312379,9606.ENSP00000326603,9606.ENSP00000355388,9606.ENSP00000357858,9606.ENSP00000378165,9606.ENSP00000378935,9606.ENSP00000384048,9606.ENSP00000386049,9606.ENSP00000387393	BOD1L1,SETD1A,KMT2E,SMCHD1,MPHOSPH8,BUB3,ZNF207,PPHLN1,PAXIP1,MBD5,KANSL1
UniProt Keywords	KW-0805	Transcription regulation	22	2299	0.68	0.88	4.97e-09	9606.ENSP00000262519,9606.ENSP00000264515,9606.ENSP00000278070,9606.ENSP00000301744,9606.ENSP00000304689,9606.ENSP00000312379,9606.ENSP00000312649,9606.ENSP00000325690,9606.ENSP00000340896,9606.ENSP00000342136,9606.ENSP00000343633,9606.ENSP00000345837,9606.ENSP00000351446,9606.ENSP00000355388,9606.ENSP00000363124,9606.ENSP00000364839,9606.ENSP00000374529,9606.ENSP00000378935,9606.ENSP00000383920,…	SETD1A,RBBP5,PPRC1,ZNF597,THAP11,KMT2E,PPARGC1B,CARM1,ASH2L,CREB3,FOXN2,DPY30,WDR5,MPHOSPH8,PHF20,ASXL1,CCNK,PPHLN1,ASXL2,PAXIP1,CXXC1,KMT2A
UniProt Keywords	KW-1017	Isopeptide bond	16	1717	0.67	0.74	5.97e-06	9606.ENSP00000040738,9606.ENSP00000264515,9606.ENSP00000266070,9606.ENSP00000301744,9606.ENSP00000326603,9606.ENSP00000328426,9606.ENSP00000345837,9606.ENSP00000351446,9606.ENSP00000357858,9606.ENSP00000378784,9606.ENSP00000378935,9606.ENSP00000387393,9606.ENSP00000390475,9606.ENSP00000415436,9606.ENSP00000416534,9606.ENSP00000436786	BOD1L1,RBBP5,DIDO1,ZNF597,SMCHD1,TASOR2,DPY30,WDR5,BUB3,PHF20L1,PPHLN1,KANSL1,CXXC1,KANSL2,DDX46,KMT2A
UniProt Keywords	KW-0832	Ubl conjugation	19	2399	0.6	0.68	2.96e-06	9606.ENSP00000040738,9606.ENSP00000264515,9606.ENSP00000266070,9606.ENSP00000301744,9606.ENSP00000312379,9606.ENSP00000326603,9606.ENSP00000328426,9606.ENSP00000345837,9606.ENSP00000351446,9606.ENSP00000357858,9606.ENSP00000364839,9606.ENSP00000378784,9606.ENSP00000378935,9606.ENSP00000387393,9606.ENSP00000390475,9606.ENSP00000415436,9606.ENSP00000416534,9606.ENSP00000417132,9606.ENSP00000436786	BOD1L1,RBBP5,DIDO1,ZNF597,KMT2E,SMCHD1,TASOR2,DPY30,WDR5,BUB3,ASXL1,PHF20L1,PPHLN1,KANSL1,CXXC1,KANSL2,DDX46,BAP1,KMT2A
UniProt Keywords	KW-0539	Nucleus	33	5278	0.5	0.66	2.57e-11	9606.ENSP00000262519,9606.ENSP00000264515,9606.ENSP00000266070,9606.ENSP00000278070,9606.ENSP00000296490,9606.ENSP00000301744,9606.ENSP00000304689,9606.ENSP00000312379,9606.ENSP00000312649,9606.ENSP00000325690,9606.ENSP00000327197,9606.ENSP00000340896,9606.ENSP00000342136,9606.ENSP00000343633,9606.ENSP00000345837,9606.ENSP00000351446,9606.ENSP00000355388,9606.ENSP00000357858,9606.ENSP00000363124,…	SETD1A,RBBP5,DIDO1,PPRC1,WDR82,ZNF597,THAP11,KMT2E,PPARGC1B,CARM1,SENP5,ASH2L,CREB3,FOXN2,DPY30,WDR5,MPHOSPH8,BUB3,PHF20,ASXL1,CCNK,ZNF207,PPHLN1,ASXL2,PAXIP1,MBD5,KANSL1,CXXC1,KANSL3,KANSL2,DDX46,BAP1,KMT2A
UniProt Keywords	KW-0863	Zinc-finger	14	1749	0.61	0.58	0.00029	9606.ENSP00000054650,9606.ENSP00000266070,9606.ENSP00000301744,9606.ENSP00000304689,9606.ENSP00000305533,9606.ENSP00000312379,9606.ENSP00000340896,9606.ENSP00000363124,9606.ENSP00000364839,9606.ENSP00000378165,9606.ENSP00000378784,9606.ENSP00000383920,9606.ENSP00000390475,9606.ENSP00000436786	THAP3,DIDO1,ZNF597,THAP11,THAP9,KMT2E,ASH2L,PHF20,ASXL1,ZNF207,PHF20L1,ASXL2,CXXC1,KMT2A
UniProt Keywords	KW-0238	DNA-binding	12	1971	0.49	0.36	0.0184	9606.ENSP00000054650,9606.ENSP00000301744,9606.ENSP00000304689,9606.ENSP00000305533,9606.ENSP00000326603,9606.ENSP00000340896,9606.ENSP00000342136,9606.ENSP00000343633,9606.ENSP00000363124,9606.ENSP00000378165,9606.ENSP00000390475,9606.ENSP00000436786	THAP3,ZNF597,THAP11,THAP9,SMCHD1,ASH2L,CREB3,FOXN2,PHF20,ZNF207,CXXC1,KMT2A
UniProt Keywords	KW-0597	Phosphoprotein	29	8122	0.26	0.31	0.0021	9606.ENSP00000040738,9606.ENSP00000054650,9606.ENSP00000262519,9606.ENSP00000264515,9606.ENSP00000266070,9606.ENSP00000278070,9606.ENSP00000312379,9606.ENSP00000312649,9606.ENSP00000325690,9606.ENSP00000326603,9606.ENSP00000328426,9606.ENSP00000340896,9606.ENSP00000345837,9606.ENSP00000355388,9606.ENSP00000357858,9606.ENSP00000363124,9606.ENSP00000364839,9606.ENSP00000374529,9606.ENSP00000378784,…	BOD1L1,THAP3,SETD1A,RBBP5,DIDO1,PPRC1,KMT2E,PPARGC1B,CARM1,SMCHD1,TASOR2,ASH2L,DPY30,MPHOSPH8,BUB3,PHF20,ASXL1,CCNK,PHF20L1,PPHLN1,ASXL2,PAXIP1,KANSL1,CXXC1,KANSL3,KANSL2,DDX46,BAP1,KMT2A
UniProt Keywords	KW-0007	Acetylation	16	3362	0.38	0.31	0.0206	9606.ENSP00000040738,9606.ENSP00000266070,9606.ENSP00000325690,9606.ENSP00000326603,9606.ENSP00000340896,9606.ENSP00000345837,9606.ENSP00000351446,9606.ENSP00000355388,9606.ENSP00000357858,9606.ENSP00000363124,9606.ENSP00000378784,9606.ENSP00000378935,9606.ENSP00000387393,9606.ENSP00000390475,9606.ENSP00000416534,9606.ENSP00000436786	BOD1L1,DIDO1,CARM1,SMCHD1,ASH2L,DPY30,WDR5,MPHOSPH8,BUB3,PHF20,PHF20L1,PPHLN1,KANSL1,CXXC1,DDX46,KMT2A
